# Increased substrate complexity drives re-diversification and functional reorganization in simplified methanogenic consortia

**DOI:** 10.64898/2026.09.01.748264

**Authors:** Raphaëlle Péguilhan, Ginevra Giangeri, Marlene Mark Jensen, Irini Angelidaki

## Abstract

Anaerobic digestion is a sustainable process for methane production that relies on complex microbial networks. While simplified enriched consortia offer a promising strategy to improve process control, excessive simplification can disrupt key functions and microbial partnerships, reducing community resilience. In this study, we investigated whether simplified methanogenic communities could re-diversify and maintain methane production when exposed to more complex substrates, namely butyrate and glucose. We also evaluated the effect of vitamin and amino acid supplementation on sustaining key methanogens and beneficial microbial partners. Three methanogenic communities were monitored over three months for methane production and microbial diversity while receiving butyrate and/or glucose, with different vitamin or amino acid supplements. Exposure to more complex substrates successfully restored the diversity of acidogenic and acetogenic populations, even after prolonged feeding with simple substrates, highlighting both the resilience of the simplified communities and the ecological importance of low-abundance taxa. However, the transition reduced process stability and methane production, likely due to substrate overloading. The results further suggest that substrate complexification should be introduced stepwise, promoting acetogenesis before acidogenesis. This fundamental study brings new light on which factors must be considered in the long-term goal of designing tailored-made consortia for anaerobic digestion.

**One sentence summary:** Increasing substrate complexity re-diversified simplified methanogenic consortia, revealing the importance of low-abundance taxa and functional resilience in anaerobic digestion communities.
