## Supplementary data 3 for "Increased substrate complexity drives re-diversification and functional reorganization in simplified methanogenic consortia"

### Sheet: Ark1
Sample_ID	Nb_raw_reads	Nb_reads_after_filters	Perc_reads_kept	Nb_final_ASV
A_T1	67479	62489	0.926051	123
A_T2	61479	55065	0.895672	132
A_T3	56867	52101	0.91619	131
A_T4	59130	54244	0.917369	132
A_T5	58917	52627	0.89324	130
A_T6	61244	54681	0.892838	123
A-B-R1_T1	64282	57976	0.901901	144
A-B-R1_T2	64306	58287	0.906401	161
A-B-R1_T3	64736	54142	0.836351	151
A-B-R1_T4	60207	53174	0.883186	142
A-B-R1_T5	60174	49400	0.820953	125
A-B-R1_T6	62785	55165	0.878633	127
A-B-R2_T1	64765	60038	0.927013	130
A-B-R2_T2	65068	60027	0.922527	139
A-B-R2_T3	60694	54054	0.890599	140
A-B-R2_T4	57570	50511	0.877384	142
A-B-R2_T5	57943	53138	0.917074	115
A-B-R2_T6	65549	58140	0.88697	132
A-BG-R1_T1	64518	58225	0.902461	123
A-BG-R1_T2	66527	60339	0.906985	112
A-BG-R1_T3	61903	56333	0.910021	89
A-BG-R1_T4	54403	50433	0.927026	92
A-BG-R1_T5	51643	45667	0.884282	90
A-BG-R1_T6	74660	64241	0.860447	118
A-BG-R2_T1	60674	54424	0.89699	116
A-BG-R2_T2	70155	62246	0.887264	138
A-BG-R2_T3	65598	56322	0.858593	111
A-BG-R2_T4	57714	51360	0.889905	120
A-BG-R2_T5	48676	41624	0.855124	95
A-BG-R2_T6	66330	57558	0.867752	117
A-G-R1_T1	55025	50075	0.910041	107
A-G-R1_T2	59398	53615	0.90264	112
A-G-R1_T3	60440	53111	0.878739	87
A-G-R1_T4	42079	38183	0.907412	80
A-G-R1_T5	55552	47535	0.855685	110
A-G-R1_T6	63482	53889	0.848886	97
A-G-R2_T1	54238	47228	0.870755	116
A-G-R2_T2	65858	59156	0.898236	134
A-G-R2_T3	63547	57676	0.907612	100
A-G-R2_T4	54494	51050	0.9368	80
A-G-R2_T5	52499	48003	0.91436	44
A-G-R2_T6	52132	48849	0.937025	43
M_T1	70997	62934	0.886432	116
M_T2	63672	56725	0.890894	80
M_T3	64269	58297	0.907078	107
M_T4	57492	52418	0.911744	99
M_T5	62697	57430	0.915993	112
M_T6	58252	53343	0.915728	113
M-B-R1_T1	67350	62318	0.925286	95
M-B-R1_T2	62016	56561	0.912039	90
M-B-R1_T3	66481	60871	0.915615	105
M-B-R1_T4	55485	51844	0.934379	98
M-B-R1_T5	66805	57575	0.861837	107
M-B-R1_T6	60866	55521	0.912184	104
M-B-R2_T1	66455	57965	0.872244	91
M-B-R2_T2	65387	57981	0.886736	90
M-B-R2_T3	59248	53615	0.904925	103
M-B-R2_T4	57020	52948	0.928586	109
M-B-R2_T5	57801	50973	0.881871	116
M-B-R2_T6	60164	55874	0.928695	96
M-BG-R1_T1	66777	55279	0.827815	128
M-BG-R1_T2	53191	47672	0.896242	109
M-BG-R1_T3	63087	56222	0.891182	144
M-BG-R1_T4	59589	53078	0.890735	152
M-BG-R1_T5	62733	50550	0.805796	136
M-BG-R1_T6	57005	47525	0.833699	115
M-BG-R2_T1	66572	58569	0.879784	139
M-BG-R2_T2	62315	55112	0.88441	138
M-BG-R2_T3	60831	54306	0.892736	131
M-BG-R2_T4	58232	52103	0.894749	140
M-BG-R2_T5	58330	49512	0.848826	120
M-BG-R2_T6	53999	43880	0.812608	133
M-G-R1_T1	64993	52288	0.804517	127
M-G-R1_T2	65369	57255	0.875874	141
M-G-R1_T3	60595	53422	0.881624	115
M-G-R1_T4	44934	40534	0.902079	97
M-G-R1_T5	60360	51041	0.84561	109
M-G-R1_T6	53743	48658	0.905383	94
M-G-R2_T1	61738	55757	0.903123	96
M-G-R2_T2	62648	54333	0.867274	138
M-G-R2_T3	67923	54881	0.807988	120
M-G-R2_T4	66681	57435	0.86134	126
M-G-R2_T5	60869	50584	0.831031	118
M-G-R2_T6	61860	55082	0.89043	105
P_T1	58466	55118	0.942736	113
P_T2	60819	55357	0.910193	98
P_T3	67920	62527	0.920598	134
P_T4	51755	47998	0.927408	99
P_T5	62407	57005	0.913439	121
P_T6	73778	67984	0.921467	115
P-B-R1_T1	66187	60400	0.912566	118
P-B-R1_T2	60049	56913	0.947776	101
P-B-R1_T3	64112	59291	0.924803	141
P-B-R1_T4	61148	55925	0.914584	150
P-B-R1_T5	55598	50637	0.91077	148
P-B-R1_T6	57685	53109	0.920673	140
P-B-R2_T1	64438	58805	0.912583	118
P-B-R2_T2	54595	51570	0.944592	115
P-B-R2_T3	60328	55310	0.916821	161
P-B-R2_T4	64274	58323	0.907412	168
P-B-R2_T5	76076	64639	0.849663	179
P-B-R2_T6	44811	40865	0.911941	135
P-BG-R1_1	62033	54646	0.880918	172
P-BG-R1_T2	55731	51223	0.919111	156
P-BG-R1_T3	59576	53760	0.902377	170
P-BG-R1_T4	71040	59055	0.831292	167
P-BG-R1_T5	58244	51078	0.876966	179
P-BG-R1_T6	59294	52172	0.879887	159
P-BG-R2_T1	62063	54911	0.884762	153
P-BG-R2_T2	65660	59473	0.905772	167
P-BG-R2_T3	67225	60671	0.902507	188
P-BG-R2_T4	61378	52574	0.856561	175
P-BG-R2_T5	57287	49759	0.868591	155
P-BG-R2_T6	62009	55134	0.889129	148
P-G-R1_T1	56945	51118	0.897673	130
P-G-R1_T2	58395	53153	0.910232	132
P-G-R1_T3	56959	52334	0.918801	124
P-G-R1_T4	60111	52722	0.877077	123
P-G-R1_T5	53340	45807	0.858774	124
P-G-R1_T6	50266	45247	0.900151	110
P-G-R2_T1	54810	49454	0.902281	150
P-G-R2_T2	41094	37127	0.903465	123
P-G-R2_T3	61038	54586	0.894295	117
P-G-R2_T4	60417	53444	0.884585	120
P-G-R2_T5	51500	45358	0.880738	143
P-G-R2_T6	52292	47815	0.914385	115
Sum	7614724	6787069
