## Supplementary data 6 for "Increased substrate complexity drives re-diversification and functional reorganization in simplified methanogenic consortia"

### Sheet: Ark1
Targeted MAG	MAG taxonomy	Taxonomic group covered by primers	Target gene	Positive control	Forward name	Forward sequence (5'-3')	Reverse name	reverse sequence (5'-3')	PCR conditions details	Study
metabat2_140; DTU94	Negativicutes sp.	Negativicutes spp.	16S rRNA gene	Selenomonas ruminantium subsp. Lactilytica DSM2872	IX552F	GTTGTCCGGAATYATTGGGC	IX854R2A	ATTGCGTTAACTCCGGCACA	95 °C for 3 min, 30 x (95 °C for 30 s, 63 °C for 30 s, 72 °C for 2min), 72 °C for 10 min. Melting curve 70-95 °C, rate of 0.2 °C/s.	Reichardt et al. 2014
			16S rRNA gene				IX854R2G	ATTGCGTTAACTCCGGCACG
maxbin_183; DTU124	Advenella sp.	Advenella spp.	16S rRNA gene	Advenella faeciporci DSM104993	Adv_Fwd	TATGTCAGAGGGGGGTGGAATTC	Adv_Rev	CTAAGCCCCGAAGGGCCCAAC	94 °C for 2 min, 45 x (94 °C for 30 s, 60 °C for 1 min, 72 °C for 1 min). Melting curve 70-95 °C, rate of 0.2 °C/s.	Schmitz-Esser et al. 2018
maxbin_180; DTU119	Eubacteriales sp.	Eubacteriales spp. (Bacillaceae)	16S rRNA gene	Bacillus licheniformis DSM13	Eub_Fwd	AGCCCCCCTCAAGATGAG	Eub_Rev	CGTGTTCGGBATGGGAACG	95 °C for 2 min, 45 x (95 °C for 30 s, 56 °C for 30 s, 68 °C for 1 min), 68°C for 5 min. Melting curve 70-95 °C, rate of 0.2 °C/s.	VanderKelen et al 2016
-	-	Total Bacteria (Eubacteria)	16S rRNA gene	Gene cloned in E.coli or plasmid	1055F	ATGGCTGTCGTCAGCT	1392R	ACGGGCGGTGTGTAC	95 °C for 10 min, 39 x(95 °C for 30 s, 50 °C for 1 min, 72 °C for 1min). Melting curve 70-95°C, rate of 0.2 °C/s.	Ferris et al. (1996); Lane (1991)
