## Supplementary data 8 for "Increased substrate complexity drives re-diversification and functional reorganization in simplified methanogenic consortia"

### Sheet: Average
gene copy number/µL	Total Bacteria		Negativicutes		Advenella		Eubacteriales
	Average	STDEV.P	Average	STDEV.P	Average	STDEV.P	Average	STDEV.P			Total Bacteria
M_T2	3488000	86000	18625	325	0	0	7019.5	389.5			All	Min	44390
M_T4	622650	39350	8371.5	292.5	0	0	146.35	2.05				Max	6082500
M_T6	242400	5100	136	1.4	0	0	11.373	1.957			M condition	Min	210650
M-BG-R1_T2	950550	3350	1424	45	0.0003852	0.0001255	411.25	24.25				Max	3488000
M-BG-R1_T4	783600	11000	1220.5	12.5	3.5835e-05	3.5835e-05	69.14	1.44			P condition	Min	124000
M-BG-R1_T6	1211500	8500	550.2	1.9	0	0	73.935	3.845				Max	6082500
M-BG-R2_T2	1098500	38500	2193.5	304.5	3.7685e-05	3.7685e-05	83.115	2.025			A condition	Min	44390
M-BG-R2_T4	648150	4550	1922.5	60.5	0.0004844	8.45e-05	40.97	2.13				Max	2181000
M-BG-R2_T6	1224000	13000	1983.5	41.5	0	0	24.83	0.95							average	std dev			average	std dev
M-B-R1_T2	210650	2950	1577	77	0.0004257	0.0001769	94.205	2.945			M condition	Butyrate	Min	210650	409125	124929		But
M-B-R1_T4	505250	12450	1910.5	86.5	0.00014065	3.425e-05	51.81	0.54					Max	559900				But/Glu
M-B-R1_T6	329050	3450	492.1	8.6	0.002762	0.000482	8.8995	0.6475				But/Glu	Min	648150	986050	214676		Glu
M-B-R2_T2	512600	19800	748.5	18.3	0.0002129	8.27e-05	67.7	0					Max	1224000
M-B-R2_T4	559900	27500	653.75	31.95	0.00088685	0.00013915	320.35	33.25				Glucose	Min	1207000	1.56767e+06	484159
M-B-R2_T6	337300	7100	69.465	12.485	9.81e-05	9.81e-05	28.83	1					Max	2609500
M-G-R1_T2	1207000	21000	5073.5	389.5	0	0	224.75	13.25			P condition	Butyrate	Min	124000	235442	78051.1
M-G-R1_T4	1298000	177000	1534.5	96.5	0	0	75.36	8.6					Max	339600
M-G-R1_T6	1626000	182000	565.9	9.9	0	0	19.975	3.905				But/Glu	Min	2201000	3826750	1.45895e+06
M-G-R2_T2	1380000	34000	1862	0	0	0	73.135	3.045					Max	6082500
M-G-R2_T4	1285500	13500	919.55	6.45	0	0	229.9	1.6				Glucose	Min	580150	720450	114873
M-G-R2_T6	2609500	146500	299	16.7	0	0	285	22.7					Max	877700
P_T2	2084000	117000	10292.5	467.5	4.778e-05	4.778e-05	8031.5	306.5			A condition	Butyrate	Min	264250	426333	103769
P_T4	244950	850	570	17.9	0	0	522.05	18.15					Max	586200
P_T6	292000	1000	661.25	43.85	0	0	11.995	0.875				But/Glu	Min	739700	862208	124518
P-BG-R1_T2	5506000	97000	4264	104	0	0	18.475	0.515					Max	1082000
P-BG-R1_T4	2757500	96500	4008.5	209.5	0	0	13.715	1.285				Glucose	Min	248550	770733	646173
P-BG-R1_T6	6082500	320500	1975.5	321.5	0	0	20.815	1.155					Max	2181000
P-BG-R2_T2	3599000	0	5444	57	0	0	28.655	2.875
P-BG-R2_T4	2201000	31000	2852.5	39.5	0	0	9.3225	0.2915
P-BG-R2_T6	2814500	19500	2281	16	0	0	6.3715	0.6615
P-B-R1_T2	339600	2400	1555.5	86.5	0	0	16.945	1.525
P-B-R1_T4	218150	3050	350.25	25.65	0	0	7.207	1.336
P-B-R1_T6	280950	1950	230.5	0	0	0	10.179	1.021
P-B-R2_T2	298100	16300	6070	42	4.20515e-05	3.76185e-05	22.62	2.55
P-B-R2_T4	124000	5100	752	23.5	2.4425e-06	2.4425e-06	10.955	0.115
P-B-R2_T6	151850	6750	316.25	25.25	0	0	13.45	1.14
P-G-R1_T2	851200	14600	4505.5	187.5	0	0	10.547	1.003
P-G-R1_T4	737100	2500	2476.5	214.5	0	0	43.075	3.195
P-G-R1_T6	580150	9950	902.9	65.8	0	0	10.399	0.441
P-G-R2_T2	594200	0	3470.5	312.5	0	0	669.85	16.55
P-G-R2_T4	877700	6000	3007	240	7.435e-07	7.435e-07	1394	49
P-G-R2_T6	682350	37350	364.95	44.15	0	0	71.51	0.76
A_T2	149650	2550	58.56	10.47	1.11165e-05	5.7335e-06	11.39	0.16
A_T4	138750	16550	72.765	17.125	2.4825e-06	6.475e-07	16.765	0.655
A_T6	44390	610	14.695	1.675	1.906e-06	3.58e-07	9.0825	0.0645
A-BG-R1_T2	872050	23850	1.5715	0.1145	3.6895e-06	1.2345e-06	7082.5	375.5
A-BG-R1_T4	956150	9850	6.051	0.399	1.0859e-05	2.041e-06	4616	261
A-BG-R1_T6	739700	10100	5.857	1.106	0	0	2710.5	38.5
A-BG-R2_T2	744700	5100	11.415	0.555	0	0	4134	190
A-BG-R2_T4	1082000	41000	3.795	0.368	1.3205e-06	1.3205e-06	1583	34
A-BG-R2_T6	778650	7950	1.5145	0.2195	0	0	825.7	29.2
A-B-R1_T2	387400	4000	75.455	10.165	6.025e-07	6.025e-07	51.45	0
A-B-R1_T4	264250	9950	92.565	12.135	1.8605e-06	1.125e-07	35.92	2.03
A-B-R1_T6	442950	15150	58.82	17.26	1.21985e-05	2.4815e-06	58.975	9.315
A-B-R2_T2	365500	7500	145.2	0	0.00052705	4.675e-05	44.65	3.63
A-B-R2_T4	511700	24500	133.35	6.95	3.35475e-05	2.79425e-05	16.815	2.015
A-B-R2_T6	586200	50000	325.3	6.8	2.285e-06	4.65e-07	17.77	1.19
A-G-R1_T2	637600	67400	117.29	18.21	0	0	77.3	0.27
A-G-R1_T4	364600	16200	77.425	14.365	0	0	551.2	7.8
A-G-R1_T6	606450	4150	67.765	4.705	0	0	82.41	2.04
A-G-R2_T2	2181000	15000	1227.4	348.6	6.12e-07	6.12e-07	1024	11
A-G-R2_T4	586200	12000	12.69	1.36	0	0	1830	32
A-G-R2_T6	248550	12750	0.036475	0.009885	0	0	2184	185

### Sheet: Total Bacteria
Sample Name	Real Conc (nb copies/µL)
M T2	3402000		Total Bacteria
M T2	3574000		All	Min	43780
M T4	583300			Max	6403000
M T4	662000		M condition	Min	207700
M T6	237300			Max	3574000
M T6	247500		P condition	Min	118900
M BG1 T2	947200			Max	6403000
M BG1 T2	953900		A condition	Min	43780
M BG1 T4	772600			Max	2196000
M BG1 T4	794600						average	std dev			average	std dev
M BG1 T6	1220000		M condition	Butyrate	Min	207700	409125	125842		But	355176	139925
M BG1 T6	1203000				Max	587400				But/Glu	1.89167e+06	1.61615e+06
M BG2 T2	1060000			But/Glu	Min	643600	986050	215403		Glu	1.01962e+06	614477
M BG2 T2	1137000				Max	1237000
M BG2 T4	643600			Glucose	Min	1121000	1.56767e+06	499024
M BG2 T4	652700				Max	2756000
M BG2 T6	1211000		P condition	Butyrate	Min	118900	235442	78430.4
M BG2 T6	1237000				Max	342000
M B1 T2	207700			But/Glu	Min	2170000	3826750	1.46594e+06
M B1 T2	213600				Max	6403000
M B1 T4	517700			Glucose	Min	570200	720450	116135
M B1 T4	492800				Max	883700
M B1 T6	332500		A condition	Butyrate	Min	254300	426333	106544
M B1 T6	325600				Max	636200
M B2 T2	492800			But/Glu	Min	729600	862208	126205
M B2 T2	532400				Max	1123000
M B2 T4	587400			Glucose	Min	235800	770733	646863
M B2 T4	532400				Max	2196000
M B2 T6	330200
M B2 T6	344400
M G1 T2	1186000
M G1 T2	1228000
M G1 T4	1475000
M G1 T4	1121000
M G1 T6	1808000
M G1 T6	1444000
M G2 T2	1346000
M G2 T2	1414000
M G2 T4	1299000
M G2 T4	1272000
M G2 T6	2463000
M G2 T6	2756000
P T2	1967000
P T2	2201000
P T4	245800
P T4	244100
P T6	293000
P T6	291000
P BG1 T2	5409000
P BG1 T2	5603000
P BG1 T4	2854000
P BG1 T4	2661000
P BG1 T6	6403000
P BG1 T6	5762000
P BG2 T2	3599000
P BG2 T2	3599000
P BG2 T4	2170000
P BG2 T4	2232000
P BG2 T6	2795000
P BG2 T6	2834000
P B1 T2	337200
P B1 T2	342000
P B1 T4	221200
P B1 T4	215100
P B1 T6	279000
P B1 T6	282900
P B2 T2	281800
P B2 T2	314400
P B2 T4	129100
P B2 T4	118900
P B2 T6	145100
P B2 T6	158600
P G1 T2	836600
P G1 T2	865800
P G1 T4	739600
P G1 T4	734600
P G1 T6	590100
P G1 T6	570200
P G2 T2	594200
P G2 T2	594200
P G2 T4	883700
P G2 T4	871700
P G2 T6	719700
P G2 T6	645000
A T2	152200
A T2	147100
A T4	155300
A T4	122200
A T6	43780
A T6	45000
A BG1 T2	848200
A BG1 T2	895900
A BG1 T4	966000
A BG1 T4	946300
A BG1 T6	729600
A BG1 T6	749800
A BG2 T2	739600
A BG2 T2	749800
A BG2 T4	1123000
A BG2 T4	1041000
A BG2 T6	786600
A BG2 T6	770700
A B1 T2	391400
A B1 T2	383400
A B1 T4	274200
A B1 T4	254300
A B1 T6	458100
A B1 T6	427800
A B2 T2	358000
A B2 T2	373000
A B2 T4	536200
A B2 T4	487200
A B2 T6	636200
A B2 T6	536200
A G1 T2	705000
A G1 T2	570200
A G1 T4	348400
A G1 T4	380800
A G1 T6	602300
A G1 T6	610600
A G2 T2	2196000
A G2 T2	2166000
A G2 T4	598200
A G2 T4	574200
A G2 T6	235800
A G2 T6	261300
