## Supplementary data 9 for "Increased substrate complexity drives re-diversification and functional reorganization in simplified methanogenic consortia"

### Sheet: Main info
Supplementary data 9: MAGs taxonomy, completeness, contamination and relative abundances (%) in inoculum and final enriched samples.
MAGs
	Methanosarcina MAGs
	Selected MAGs based on auxotrophies
	Selected MAGs based of abundance correlation with Methanosarcina (Ginevra et al. 2025)
Samples
	Samples from Ginevra et al. 2025
	Samples after reactivation - before to start the enrichment experiment (inoculum)
	Samples at T6 (=3 months) of the enrichment experiment

### Sheet: Relative abundance (%)
associated old mags	Assigned name	% completness	% contamination	Total lenght	GTDB classification	Ac PANI original	A inoculum	A-B-R1_T6	H2:CO2 mag original	M inoculum	M-B-R1_T6	M-BG-R2_T6	H2:CO2 PANI original	P inoculum	P-B-R2_T6	P-BG-R1_T6
New2025_bin_75.orig	Acetomicrobium sp012518015 DTU187	91.52	0.847	1437531	d__Bacteria;p__Synergistota;c__Synergistia;o__Synergistales;f__Acetomicrobiaceae;g__Acetomicrobium;s__Acetomicrobium sp012518015	-	0.491268	0.00928296	-	0.0644124	0	0	-	0.235964	0	0
New2025_bin_26.orig	Acidilutibacter cellobiosedens DTU161	99.3	3.146	3161310	d__Bacteria;p__Bacillota_A;c__Clostridia;o__Tissierellales;f__Acidilutibacteraceae;g__Acidilutibacter;s__Acidilutibacter cellobiosedens	-	0	0	-	0	0	0	-	0.00442978	0	0.589957
New2025_bin_8.permissive	Aminithiophilus sp018433595 DTU188	84.74	0.616	2433270	d__Bacteria;p__Synergistota;c__Synergistia;o__Synergistales;f__Aminithiophilaceae;g__Aminithiophilus;s__Aminithiophilus sp018433595	-	0.719657	0.0753678	-	0.0878799	0	0	-	0.11453	0.096365	1.75913
New2025_bin_4.orig	Aminivibrio sp012519165 DTU170	81.07	0.154	2047286	d__Bacteria;p__Synergistota;c__Synergistia;o__Synergistales;f__Aminobacteriaceae;g__Aminivibrio;s__Aminivibrio sp012519165	-	0.16631	0	-	0	0	0	-	0	0	0
New2025_bin_21.orig	Anaerocolumna aminovalerica DTU157	70.45	0.755	2878656	d__Bacteria;p__Bacillota_A;c__Clostridia;o__Lachnospirales;f__Lachnospiraceae;g__Anaerocolumna;s__Anaerocolumna aminovalerica	-	0	0	-	0	0	0.0757266	-	0	0.0370219	0.177845
metabat1_124	Anaerolineae sp. DTU199	56.22	2.82	2338950	d__Bacteria;p__Chloroflexota;c__Anaerolineae;o__SpSt-313;f__SpSt-313;g__JAKPJZ01;s__	-	0	0	-	0	0	0	-	0	0	0
New2025_bin_93.orig	Anaerosolibacter sp. DTU196	70.33	3.191	4030965	d__Bacteria;p__Bacillota_A;c__Clostridia;o__Peptostreptococcales;f__Thermotaleaceae;g__Anaerosolibacter;s__	-	0	0	-	0	0.288955	0	-	0	0	0
New2025_bin_89.orig	Anaerovoracaceae sp. DTU194	95.39	0	2222166	d__Bacteria;p__Bacillota_A;c__Clostridia;o__Peptostreptococcales;f__Anaerovoracaceae;g__UBA1426;s__	-	0.229373	0	-	0	0	0	-	0.0782599	0	0
concoct_19	Anaerovoracaceae sp. DTU197	61.95	1.92	980735	d__Bacteria;p__Bacillota_A;c__Clostridia;o__Peptostreptococcales;f__Anaerovoracaceae;g__UBA10908;s__UBA10908 sp012841925	-	0.0878888	0	-	0	0	0	-	0	0	0
New2025_bin_56.strict	Bacillota sp. DTU179	75.72	1.023	1995872	d__Bacteria;p__Bacillota_H;c__UBA994;o__UBA5500;f__UBA5500;g__JAEZJZ01;s__	-	0	0	-	0	0	0	-	0	0.142268	0
New2025_bin_71.strict	Bacillota sp. DTU185	80.39	2.049	2476108	d__Bacteria;p__Bacillota_G;c__SHA-98;o__UBA4971;f__UBA4971;g__UBA4971;s__UBA4971 sp012841305	-	3.14673	0	-	0	0	0	-	0.0497475	0	0
concoct_230	Bacillota sp. DTU198	56.52	3.93	1672476	d__Bacteria;p__Bacillota_E;c__DUSP01;o__DUSP01;f__;g__;s__	-	0	0	-	0	0	0	-	0	0	0
New2025_bin_11.strict	Bacteroidales sp. DTU155	96.77	1.612	2952470	d__Bacteria;p__Bacteroidota;c__Bacteroidia;o__Bacteroidales;f__JAAYJT01;g__JAAYJT01;s__JAAYJT01 sp012522795	-	0.514053	0	-	0	0	0	-	0	0	0
metabat1_131	Bacteroidales sp. DTU200	61.5	1.55	2184591	d__Bacteria;p__Bacteroidota;c__Bacteroidia;o__Bacteroidales;f__VadinHA17;g__SR-FBR-E99;s__	-	0	0	-	0	0	0	-	0	0	0
metabat1_23	Bradyrhizobium sp003020075 DTU202	54.41	1.92	4550813	d__Bacteria;p__Pseudomonadota;c__Alphaproteobacteria;o__Rhizobiales;f__Xanthobacteraceae;g__Bradyrhizobium;s__Bradyrhizobium sp003020075	-	0	0	-	0	0	0	-	0	0	0
New2025_bin_38.orig	Brevefilum sp. DTU168	86.61	2.454	2359389	d__Bacteria;p__Chloroflexota;c__Anaerolineae;o__Anaerolineales;f__Anaerolineaceae;g__Brevefilum;s__	-	0.22511	0.0336015	-	0	0	0	-	0.00207109	0.0202986	0
New2025_bin_53.orig	Christensenellales sp. DTU176	98.6	1.398	2983380	d__Bacteria;p__Bacillota_A;c__Clostridia;o__Christensenellales;f__SZUA-584;g__DTFZ01;s__DTFZ01 sp023415915	-	0	0	-	0.04674	0.0143071	0.326179	-	0	0	0.00730533
New2025_bin_58.strict	Christensenellales sp. DTU180	98.38	0.366	1999006	d__Bacteria;p__Bacillota_A;c__Clostridia;o__Christensenellales;f__UBA1431;g__UBA1431;s__	-	0.0127055	0.00530997	-	0.127578	0.0947288	0.891377	-	0.0660432	0.0100706	0.241501
New2025_bin_43.orig	Clostridium beijerinckii DTU172	88.7	1.612	5163599	d__Bacteria;p__Bacillota_A;c__Clostridia;o__Clostridiales;f__Clostridiaceae;g__Clostridium;s__Clostridium beijerinckii	-	0	0	-	0	0	0	-	0	0	9.73656
New2025_bin_10.strict	Defluviitoga tunisiensis DTU154	85.51	0	1707600	d__Bacteria;p__Thermotogota;c__Thermotogae;o__Petrotogales;f__Petrotogaceae;g__Defluviitoga;s__Defluviitoga tunisiensis	-	0.0224237	0.208137	-	0	0	0	-	0.234776	0.0614937	5.065
New2025_bin_62.orig	Dendrosporobacteraceae sp. DTU181	99.57	4.43	4135988	d__Bacteria;p__Bacillota_C;c__Negativicutes;o__DSM-1736;f__Dendrosporobacteraceae;g__CAMJML01;s__CAMJML01 sp946407015	-	0	0	-	0	0	0	-	0	0	0.787739
New2025_bin_50.orig	Desulfitobacterium sp. DTU174	95.41	1.7	3189257	d__Bacteria;p__Bacillota_B;c__Desulfitobacteriia;o__Desulfitobacteriales;f__Desulfitobacteriaceae;g__Desulfitobacterium;s__	-	0	0	-	0.0145139	0	0	-	0.0316955	0.258292	0
New2025_bin_2.orig	Desulfohalotomaculaceae sp. DTU156	96.74	0.843	2738278	d__Bacteria;p__Bacillota_B;c__Desulfotomaculia;o__Desulfotomaculales;f__Desulfohalotomaculaceae;g__;s__	-	0.271702	0.25957	-	0.0422877	2.22063	0	-	0.235511	0.494283	0.0309021
New2025_bin_54.orig	Desulfotomaculum sp. DTU177	98.64	3.164	3515225	d__Bacteria;p__Bacillota_B;c__Desulfotomaculia;o__Desulfotomaculales;f__Desulfotomaculaceae;g__Desulfotomaculum;s__	-	0	0	-	0	0	0.0953667	-	0.00538513	1.21913	0
New2025_bin_87.orig	Intestinimonas massiliensis DTU192	95.63	0.223	2636084	d__Bacteria;p__Bacillota_A;c__Clostridia;o__Oscillospirales;f__Oscillospiraceae;g__Intestinimonas;s__Intestinimonas massiliensis	-	0	0	-	0	0	0	-	0.0356077	0.0853333	0.178952
New2025_bin_42.orig	Limnochordia sp. DTU171	79.67	2.552	1734494	d__Bacteria;p__Bacillota_G;c__Limnochordia;o__JAAZLZ01;f__JAAZLZ01;g__JAAZLZ01;s__JAAZLZ01 sp012799075	-	0.0880136	0	-	0	0	0	-	0.0038389	0.0410648	0
New2025_bin_67.orig	Lutisporaceae sp. DTU184	89.88	3.83	3466273	d__Bacteria;p__Bacillota_A;c__Clostridia;o__Lutisporales;f__Lutisporaceae;g__BRH-c25;s__	-	0	0	-	0	0	0	-	0.0912826	0.00921513	0
New2025_bin_81.strict	Mariniphaga sp. DTU190	80.66	2.468	2382902	d__Bacteria;p__Bacteroidota;c__Bacteroidia;o__Bacteroidales;f__Prolixibacteraceae;g__Mariniphaga;s__	-	0.0493838	0	-	0	0	0	-	0.0101944	0.0466991	0
New2025_bin_55.strict	Methanocella sp. DTU178	100	0.653	3687617	d__Archaea;p__Halobacteriota;c__Methanocellia;o__Methanocellales;f__Methanocellaceae;g__Methanocella_A;s__	-	0	0	-	0	0	3.18419	-	0	0	0
New2025_bin_63.strict	Methanosarcina sp. DTU182	98.85	2.614	4876209	d__Archaea;p__Halobacteriota;c__Methanosarcinia;o__Methanosarcinales;f__Methanosarcinaceae;g__Methanosarcina;s__	-	0	0	-	0	0	0.90099	-	0	0	0
New2025_bin_33.orig	Moorellia sp. DTU165	74.94	4.498	1767457	d__Bacteria;p__Bacillota_B;c__Moorellia;o__DULZ01;f__DULZ01;g__;s__	-	0.125131	0	-	0	0	0	-	0.00257208	0	0
New2025_bin_88.orig	Moorellia sp. DTU193	95.81	0.425	2723043	d__Bacteria;p__Bacillota_B;c__Moorellia;o__DULZ01;f__DULZ01;g__JAAZDD01;s__JAAZDD01 sp012520135	-	1.26937	0	-	0	0	0	-	0	0	0
New2025_bin_9.orig	Oscillospiraceae sp. DTU195	71.96	0.838	1543824	d__Bacteria;p__Bacillota_A;c__Clostridia;o__Oscillospirales;f__Oscillospiraceae;g__UBA2658;s__	-	0	0	-	0	0	0	-	0.0425338	0	0.0874539
New2025_bin_74.orig	Oscillospirales sp. DTU186	98.65	0	4259356	d__Bacteria;p__Bacillota_A;c__Clostridia;o__Oscillospirales;f__;g__;s__	-	0	0	-	0	0	0.942833	-	0	0	0.0183688
New2025_bin_27.orig	Paratissierella sp. DTU162	72.41	1.724	1685675	d__Bacteria;p__Bacillota_A;c__Clostridia;o__Tissierellales;f__Tissierellaceae;g__Paratissierella;s__	-	0	0	-	0	0	0	-	0.670096	0.0133103	0
New2025_bin_51.orig	Paratissierella sp. DTU175	85.31	1.748	2503111	d__Bacteria;p__Bacillota_A;c__Clostridia;o__Tissierellales;f__Tissierellaceae;g__Paratissierella;s__	-	0.376143	0	-	0.0415793	0	0	-	0.300301	0.0152365	0
New2025_bin_34.orig	Pseudoflavonifractor sp. DTU166	97.65	0.671	3173653	d__Bacteria;p__Bacillota_A;c__Clostridia;o__Oscillospirales;f__Oscillospiraceae;g__Pseudoflavonifractor;s__	-	0	0	-	0	0	0	-	0.0991837	0.0446708	0.474212
New2025_bin_85.orig	Pseudomonas sp. DTU191	72.25	2.586	3630541	d__Bacteria;p__Pseudomonadota;c__Gammaproteobacteria;o__Pseudomonadales;f__Pseudomonadaceae;g__Pseudomonas_E;s__Pseudomonas_E proteolytica	-	0	0	-	0	0.168407	0.0297836	-	0.00290375	0.00756764	0
New2025_bin_23.strict	Ruminiclostridium sp. DTU159	78.52	0	3825906	d__Bacteria;p__Bacillota_A;c__Clostridia;o__Acetivibrionales;f__DSM-27016;g__Ruminiclostridium;s__	-	0	0	-	0	0	0.0437387	-	0.0329262	0	0.370211
New2025_bin_1.orig	Ruminococcaceae sp. DTU153	95.19	0.041	2559171	d__Bacteria;p__Bacillota_A;c__Clostridia;o__Oscillospirales;f__Ruminococcaceae;g__WRAV01;s__WRAV01 sp018434245	-	0	0.526958	-	0.119046	0.00893038	0	-	0.0129149	0.0058022	0.00997424
New2025_bin_66.strict	Saccharofermentanales sp. DTU183	82.09	1.418	1432538	d__Bacteria;p__Bacillota_A;c__Clostridia;o__Saccharofermentanales;f__DTU023;g__UBA4923;s__	-	0.348226	0	-	0	0	0	-	0	0	0
New2025_bin_22.orig	Sedimentibacter sp012520455 DTU158	99.06	0	2497019	d__Bacteria;p__Bacillota_A;c__Clostridia;o__Tissierellales;f__Sedimentibacteraceae;g__Sedimentibacter;s__Sedimentibacter sp012520455	-	0.0237711	0.567345	-	0.768819	0	0	-	0	0.247466	0
New2025_bin_28.orig	Sporanaerobacter acetigenes DTU163	99.3	2.097	2869318	d__Bacteria;p__Bacillota_A;c__Clostridia;o__Tissierellales;f__Sporanaerobacteraceae;g__Sporanaerobacter;s__Sporanaerobacter acetigenes	-	0	0	-	0	0	0.786966	-	0	0	0.013409
New2025_bin_32.orig	Sporomusa sphaeroides DTU164	94.77	3.955	4622857	d__Bacteria;p__Bacillota_C;c__Negativicutes;o__Sporomusales;f__Sporomusaceae;g__Sporomusa;s__Sporomusa sphaeroides	-	0	0	-	5.01182	1.25032	2.27017	-	3.46118	0.236129	0.187389
New2025_bin_44.orig	Syntrophaceticus sp. DTU173	96.21	0	2119059	d__Bacteria;p__Bacillota_B;c__DSM-12270;o__Thermacetogeniales;f__Thermacetogeniaceae;g__Syntrophaceticus;s__	-	0	0.114253	-	0	0.00905646	0.0297257	-	0	0	0.43791
New2025_bin_24.orig	Syntrophomonadaceae sp. DTU160	93.87	2.593	3056457	d__Bacteria;p__Bacillota_B;c__Syntrophomonadia;o__Syntrophomonadales;f__Syntrophomonadaceae;g__UBA4844;s__	-	0	12.4311	-	0	0	0	-	0	0	0
New2025_bin_37.strict	Syntrophomonadaceae sp. DTU167	98.97	1.348	3130124	d__Bacteria;p__Bacillota_B;c__Syntrophomonadia;o__Syntrophomonadales;f__Syntrophomonadaceae;g__DTU019;s__DTU019 sp913757435	-	0	0	-	0	7.12	0	-	0	0	0
New2025_bin_39.orig	Syntrophomonadaceae sp. DTU169	96.7	1.7	3091982	d__Bacteria;p__Bacillota_B;c__Syntrophomonadia;o__Syntrophomonadales;f__Syntrophomonadaceae;g__JAAYRQ01;s__JAAYRQ01 sp023395515	-	0	0	-	0	0	0	-	0.0241804	3.06332	0
New2025_bin_80.orig	Syntrophomonadaceae sp. DTU189	97.34	0.892	2298564	d__Bacteria;p__Bacillota_B;c__Syntrophomonadia;o__Syntrophomonadales;f__Syntrophomonadaceae;g__;s__	-	0	1.36394	-	0	0	0	-	0	0	0
metabat1_137	Tepidanaerobacter sp. DTU201	64.21	5.09	2040242	d__Bacteria;p__Bacillota_A;c__Thermosediminibacteria;o__Thermosediminibacterales;f__Tepidanaerobacteraceae;g__Tepidanaerobacter;s__	-	0	0	-	0.0166114	0	0	-	0	0	0
unmapped	unmapped				unmapped	-	13.0167	11.9359	-	13.3421	20.1034	38.5024	-	13.6162	16.9145	23.9939
maxbin_015	Aminobacterium mobile DTU9	88.45	0.17	1958411	d__Bacteria;p__Synergistota;c__Synergistia;o__Synergistales;f__Aminobacteriaceae;g__Aminobacterium;s__Aminobacterium mobile	3.28371	0.17147	0.371684	9.57162	0.18885	9.18031	4.16667	14.0433	0.518856	1.61417	4.94398
maxbin_112	Proteiniborus ethanoligenes DTU68	81.48	5.6	2906194	d__Bacteria;p__Bacillota_A;c__Clostridia;o__Tissierellales;f__Proteiniboraceae;g__Proteiniborus;s__Proteiniborus ethanoligenes	0.081112	1.40337	0.0745516	0.049872	0.0280536	0	0	7.69212	0.172821	0.0226464	0
metabat2_46	Clostridiaceae sp. DTU25	87.52	0.89	1549508	d__Bacteria;p__Bacillota_A;c__Clostridia;o__Saccharofermentanales;f__DTU023;g__UBA4923;s__UBA4923 sp012841255	4.22458	0.631948	0	1.04097	0.0122944	0	0	6.16588	0.0200617	0.263018	0
concoct_56	Methanobacterium sp. DTU34	100	2.4	3329251	d__Archaea;p__Methanobacteriota;c__Methanobacteria;o__Methanobacteriales;f__Methanobacteriaceae;g__Methanobacterium_D;s__Methanobacterium_D veterum	9.23216e-05	0	0	17.1274	0	0	0	5.68293	0.00321344	0	0
metabat2_1	Petrimonas mucosa DTU1	93.87	0.13	2644108	d__Bacteria;p__Bacteroidota;c__Bacteroidia;o__Bacteroidales;f__Dysgonomonadaceae;g__Petrimonas;s__Petrimonas mucosa	0.120423	0.0428916	0.0184618	1.03918	0.114704	0.182941	0	5.59291	0	0	0
metabat2_118	Methanothrix sp. DTU76	97.74	0.68	2313146	d__Archaea;p__Halobacteriota;c__Methanosarcinia;o__Methanotrichales;f__Methanotrichaceae;g__Methanothrix;s__Methanothrix sp016706325	4.98729	4.27098	0	1.55467	0.211962	0	0	4.58046	6.73801	4.49563	0.0268005
metabat2_95	Firmicutes sp. DTU57	97.66	1.59	2659629	d__Bacteria;p__Bacillota_G;c__SHA-98;o__DTUO25;f__DTU025;g__UBA10085;s__UBA10085 sp012842765	0.252912	0	0	0.173209	0	0	0	4.4359	0.0760509	0.0804616	3.41871
maxbin_018	Synergistaceae sp. DTU12	67.65	9.19	1629090	d__Bacteria;p__Synergistota;c__Synergistia;o__Synergistales;f__Acetomicrobiaceae;g__Acetomicrobium;s__Acetomicrobium sp012518015	2.03772	0.245001	0.0617604	1.56973	0.079212	0.555794	0.327734	4.37785	0.170051	0.122919	0.536296
maxbin_133	Methanobacteriaceae sp. DTU88	98.29	0.23	1830754	d__Archaea;p__Methanobacteriota;c__Methanobacteria;o__Methanobacteriales;f__Methanobacteriaceae;g__;s__	0.000914873	21.0483	1.29764	2.81811	43.5085	10.4641	0.0275918	4.0738	49.1565	28.7287	5.87705
maxbin_106	Petrimonas sp002356435 DTU65	100	0.74	3439486	d__Bacteria;p__Bacteroidota;c__Bacteroidia;o__Bacteroidales;f__Dysgonomonadaceae;g__Petrimonas;s__Petrimonas sp002356435	0.0709228	0	0.0552172	3.40894	0.107298	0.0930192	0.60073	3.69252	0.130493	0.663249	8.41207
metabat2_123	Methanosarcina mazei DTU80	94.74	0	3776250	d__Archaea;p__Halobacteriota;c__Methanosarcinia;o__Methanosarcinales;f__Methanosarcinaceae;g__Methanosarcina;s__Methanosarcina mazei	0.979293	0	0	7.61026	9.56997	37.3098	19.3512	3.26953	1.5882	29.7923	0.507776
metabat2_48	Desulfobulbaceae sp. DTU28	100	0.63	2697905	d__Bacteria;p__Desulfobacterota;c__Desulfobulbia;o__Desulfobulbales;f__Desulfobulbaceae;g__Desulfobulbus;s__	2.59402	0	0	0.937521	0.00887354	0	0	3.25549	0	0	0
metabat2_188	Proteiniphilum sp002410345 DTU129	98.51	0.12	2872286	d__Bacteria;p__Bacteroidota;c__Bacteroidia;o__Bacteroidales;f__Dysgonomonadaceae;g__Proteiniphilum;s__Proteiniphilum sp002410345	0.373162	0.0575455	0.569356	2.05673	4.03634	0.644938	23.0639	2.41626	0.640725	0.4328	2.44206
maxbin_013	Methanoculleus bourgensis DTU7	95.82	2.73	2499432	d__Archaea;p__Halobacteriota;c__Methanomicrobia;o__Methanomicrobiales;f__Methanoculleaceae;g__Methanoculleus;s__Methanoculleus bourgensis	3.37937	0.131336	4.91284	0.131083	0	0	0	2.29874	0.0340083	0	0
metabat2_177	Euryarchaeota sp. DTU116	99.36	1.75	1802304	d__Archaea;p__Thermoplasmatota;c__Thermoplasmata;o__Methanomassiliicoccales;f__Methanomassiliicoccaceae;g__DTU008;s__DTU008 sp001512965	1.03205	0.453405	0.0408159	0.605267	0.0388162	0	0	2.19814	0.105264	0.0433724	0.0960096
maxbin_011	Aminobacterium colombiense DTU6	99.77	4.62	2096845	d__Bacteria;p__Synergistota;c__Synergistia;o__Synergistales;f__Aminobacteriaceae;g__Aminobacterium;s__Aminobacterium colombiense	1.96696	1.83312	0.518859	0.864509	0.302974	0.35494	0	2.16266	0.230067	0.974824	0.558373
metabat2_144	Fermentimonas sp. DTU96	99.45	0.02	2495474	d__Bacteria;p__Bacteroidota;c__Bacteroidia;o__Bacteroidales;f__Dysgonomonadaceae;g__Fermentimonas;s__Fermentimonas massiliensis	0.107461	1.84012	0.152418	0.735405	0.325638	0.632825	0	1.93051	4.00458	0.38887	2.688
concoct_201	Syntrophomonadaceae sp. DTU137	100	1.39	2935378	d__Bacteria;p__Bacillota_B;c__Syntrophomonadia;o__Syntrophomonadales;f__Syntrophomonadaceae;g__DTU018;s__	0.00287405	0	0	0.577887	0.0554676	0	0	1.84655	0.0048411	0.194645	0
concoct_182	Verrucomicrobia sp. DTU121	92.32	0.24	2810288	d__Bacteria;p__Verrucomicrobiota;c__Verrucomicrobiae;o__Pedosphaerales;f__UBA1412;g__UBA1412;s__UBA1412 sp019136955	2.09941	0	0	0.172549	0	0	0	1.59255	0.245298	0	0
metabat2_55	Synergistaceae sp. DTU33	100	1.07	2468845	d__Bacteria;p__Synergistota;c__Synergistia;o__Synergistales;f__Aminobacteriaceae;g__Aminivibrio;s__Aminivibrio sp012519165	0.250288	0.0641714	0	0.241214	0	0	0	1.53209	0	0	0
concoct_113	Coprothermobacter proteolyticus DTU70	91.22	2.47	1485267	d__Bacteria;p__Coprothermobacterota;c__Coprothermobacteria;o__Coprothermobacterales;f__Coprothermobacteraceae;g__Coprothermobacter;s__Coprothermobacter proteolyticus	0.245004	0.0190508	0	2.72051	0.091707	0	0	1.46934	4.03536	4.22477	5.13091
concoct_174	Limnochordia sp. DTU114	96.98	2.99	2882324	d__Bacteria;p__Bacillota_G;c__Limnochordia;o__DTU010;f__DTU010;g__UBA4996;s__	0.209232	0.479404	0.037621	0.215293	0	0	0	1.26652	0.117303	0.0926976	0
metabat1_148	Bacteroidales sp. DTU98	97.05	3.99	1813619	d__Bacteria;p__Bacteroidota;c__Bacteroidia;o__Bacteroidales;f__Dysgonomonadaceae;g__UBA4179;s__UBA4179 sp002381125	0.172071	0.0260675	0.0309486	0.309623	0.0144482	0	0	1.22238	0.932032	0	0.140826
concoct_84	Firmicutes sp. DTU50	95.18	5.58	2623727	d__Bacteria;p__Bacillota_G;c__Limnochordia;o__DTU010;f__DTU010;g__UBA4996;s__UBA4996 sp012799535	0.174429	0.0252192	0	0.286786	0	0	0	1.1689	0	0	0
metabat2_182	Thermoflexus sp. DTU123	96.12	5.17	4117983	d__Bacteria;p__Chloroflexota;c__Anaerolineae;o__Aggregatilineales;f__Aggregatilineaceae;g__UBA2029;s__	0.326476	0.0126251	0.0217624	0.895674	0.00914463	0.276483	0	1.07773	0	0	0
metabat2_157	Synergistales sp. DTU106	87.95	0.73	1669533	d__Bacteria;p__Synergistota;c__Synergistia;o__Synergistales;f__Thermovirgaceae;g__58-81;s__	0.750895	0	0	4.00876	0.177574	0	0	0.873824	0.216204	0	0
concoct_81	Actinomycetia sp. DTU48	97.38	1.61	2153734	d__Bacteria;p__Actinomycetota;c__Coriobacteriia;o__OPB41;f__UBA2279;g__UBA7930;s__	1.52678	0.116441	0	30.3768	19.7833	8.33028	0.030444	0.835225	8.2586	0.394419	0.0172992
metabat2_91	Firmicutes sp. DTU53	94.48	0.79	2264375	d__Bacteria;p__Bacillota_G;c__DTU065;o__DTU065;f__DTU065;g__DTU065;s__DTU065 sp001512545	0.0316698	0	0	0.00569977	0	0	0	0.654911	0	0	0
concoct_101	Aminobacterium sp002432275 DTU61	81.95	1.21	1815447	d__Bacteria;p__Synergistota;c__Synergistia;o__Synergistales;f__Aminobacteriaceae;g__Aminobacterium;s__Aminobacterium sp002432275	0.0235205	0	0	0.256908	0	0	0	0.629461	0	0	0
metabat2_74	Firmicutes sp. DTU43	97.31	0.62	2711700	d__Bacteria;p__Bacillota_A;c__Clostridia;o__Lachnospirales;f__Vallitaleaceae;g__;s__	0.0010622	0.143791	0	0.0473762	0	0	0	0.498898	0.0287264	0.0233812	0
metabat2_197	Syntrophomonadaceae sp. DTU136	99.85	3.43	2512240	d__Bacteria;p__Bacillota_B;c__Syntrophomonadia;o__Syntrophomonadales;f__DTU052;g__DTU052;s__	4.55501e-05	0	0	0.00909421	0	0	0	0.492688	0	0	0
concoct_95	Firmicutes sp. DTU56	100	0.6	2079334	d__Bacteria;p__Bacillota_H;c__UBA994;o__UBA5500;f__UBA5500;g__UBA5500;s__	0.0172798	0.163869	0.0102415	0.000996789	0	0	0	0.478001	0	0	0
metabat2_83	Atribacterota sp. DTU49	98.9	0.53	1944818	d__Bacteria;p__Atribacterota;c__JS1;o__SB-45;f__UBA6794;g__JAAYOB01;s__	0.415506	0.0116483	0	0.419784	0	0	0	0.46168	0.00794773	0.00517461	0
metabat2_77	Atribacterota sp. DTU47	97.75	3.34	2718668	d__Bacteria;p__Atribacterota;c__Atribacteria;o__Atribacterales;f__Atribacteraceae;g__Atribacter;s__Atribacter sp002069605	0.322168	0.177952	0.0333017	0.162817	0.0539707	0	0	0.419446	0.062073	0.0980251	0.147492
metabat2_43	Synergistaceae sp. DTU23	93.96	0.44	1690979	d__Bacteria;p__Synergistota;c__Synergistia;o__Synergistales;f__Synergistaceae;g__Syner-03;s__Syner-03 sp002306075	0.226794	0.675272	0.0357138	0.0252655	0	0	0	0.378628	0	0	0
metabat2_42	Tissierellia sp. DTU22	93.91	0.87	2307286	d__Bacteria;p__Bacillota_A;c__Clostridia;o__Tissierellales;f__Tepidimicrobiaceae;g__Keratinibaculum;s__Keratinibaculum sp012728075	0.00210615	0	0	0.0071487	0	0	0.129471	0.375955	0	0.0468576	0.0191516
concoct_24	Desulfitobacterium hafniense DTU13	100	0.51	5222990	d__Bacteria;p__Bacillota_B;c__Desulfitobacteriia;o__Desulfitobacteriales;f__Desulfitobacteriaceae;g__Desulfitobacterium;s__Desulfitobacterium hafniense	0.0238755	0.0348133	0	0.173892	0.12597	0	0.0130023	0.368616	0.056576	0.462242	0
metabat2_119	Tepidanaerobacteraceae sp. DTU77	97.37	1.16	2456296	d__Bacteria;p__Bacillota_A;c__Thermosediminibacteria;o__Thermosediminibacterales;f__Tepidanaerobacteraceae;g__;s__	0.0357443	0.0145258	0	0.0897743	0.0207095	0.0321213	0	0.362269	0.0699952	0.0630185	0
maxbin_170	Proteiniborus sp. DTU110	85.97	3.4	2840055	d__Bacteria;p__Bacillota_A;c__Clostridia;o__Tissierellales;f__Proteiniboraceae;g__Proteiniborus;s__Proteiniborus sp900095305	0.000218578	0	0	0.000201608	0	0	0	0.340575	0	0	0
metabat2_59	Clostridia sp. DTU36	98.03	0.45	2383009	d__Bacteria;p__Bacillota_B;c__Moorellia;o__DULZ01;f__Zhaonellaceae;g__DUOV01;s__	0.371742	0.0343688	0.031357	0.197337	0.0330509	0.19662	0.0983533	0.337231	0.0232956	0.017045	0.0505377
concoct_75	Firmicutes sp. DTU44	97.39	0.92	2330279	d__Bacteria;p__Bacillota_G;c__DTU065;o__DTU065;f__DTU065;g__UBA4881;s__UBA4881 sp012842235	0.0435929	0.0396575	0.0350535	0.087056	0	0	0	0.329936	0.00583705	0	0.160996
metabat2_153	Firmicutes sp. DTU103	94.31	2.63	3659226	d__Bacteria;p__Bacillota_A;c__Clostridia;o__Christensenellales;f__SZUA-584;g__SZUA-584;s__	6.76922e-06	0	0	0.071439	0	0	0	0.291675	0.0271084	0	0
metabat2_209	Firmicutes sp. DTU141	96.51	6.89	2277904	d__Bacteria;p__Bacillota_G;c__Limnochordia;o__JAAZLZ01;f__JAAZLZ01;g__JAAZLZ01;s__JAAZLZ01 sp012799075	0.377937	0.0615898	0	0.143791	0	0	0	0.291113	0.0043102	0.0444072	0
concoct_196	Anaerolineaceae sp. DTU133	96.85	3.89	4327259	d__Bacteria;p__Chloroflexota;c__Anaerolineae;o__SpSt-313;f__SpSt-313;g__;s__	0.000781649	0	0	0.88193	0	0	0	0.271725	0	0	0
concoct_218	Firmicutes sp. DTU144	93.5	2.84	2473122	d__Bacteria;p__Bacillota_H;c__UBA994;o__UBA5500;f__UBA5500;g__JAEZJZ01;s__	1.66929e-06	0	0	0.00282201	0	0	0	0.261608	0	0.0845884	0
metabat2_173	Chloroflexi sp. DTU113	98.97	10.3	3851805	d__Bacteria;p__Chloroflexota;c__Anaerolineae;o__UBA1429;f__UBA1429;g__JAAZBY01;s__JAAZBY01 sp012513595	0.767624	0.0102691	0	0.349183	0.031936	0	0	0.238852	0.0376363	0.0925336	0.0124232
maxbin_183	Advenella sp. DTU124	94.28	2.34	2784649	d__Bacteria;p__Pseudomonadota;c__Gammaproteobacteria;o__Burkholderiales;f__Burkholderiaceae_C;g__Advenella;s__Advenella alkanexedens	5.18683e-05	0	0	0.00695719	0	0	0	0.227292	0	0	0
concoct_77	Firmicutes sp. DTU46	97.4	6.69	2780501	d__Bacteria;p__Bacillota_G;c__Limnochordia;o__DTU087;f__DTU087;g__JAAYSL01;s__	0.069443	0.0164711	0	0.0663182	0	0	0	0.21223	0.00358603	0	0
metabat2_184	Eubacteriales sp. DTU126	97.56	1.71	2795794	d__Bacteria;p__Bacillota_A;c__Clostridia;o__Lutisporales;f__Lutisporaceae;g__;s__	0.052893	0.445919	1.14255	0.136737	0	0	0	0.184835	0	0	0.0305131
metabat1_88	Bacteroidales sp. DTU52	88.68	9.68	2822692	d__Bacteria;p__Bacteroidota;c__Bacteroidia;o__Bacteroidales;f__Dysgonomonadaceae;g__UBA4179;s__UBA4179 sp012798745	0.0617681	0.0152131	0.0118068	0.0747281	0.226277	0	0	0.176059	0.612356	0	18.8561
metabat2_151	Fastidiosipila sp. DTU102	87.71	2.75	1821810	d__Bacteria;p__Bacillota_A;c__Clostridia;o__Saccharofermentanales;f__DTU023;g__DUPJ01;s__DUPJ01 sp012837885	0.079022	4.71574	0	0.0184726	0	0.225856	0	0.173598	0	0	0
metabat2_154	Spirochaetales sp. DTU104	95.77	0.99	2156135	d__Bacteria;p__Spirochaetota;c__Spirochaetia;o__Sphaerochaetales;f__Sphaerochaetaceae;g__Sphaerochaeta;s__Sphaerochaeta sp001604325	0.317326	0	0	0.0102046	0	0	0	0.136207	0	0	0
metabat2_196	Firmicutes sp. DTU134	95.56	11.43	2965874	d__Bacteria;p__Bacillota_G;c__Limnochordia;o__DTU087;f__DTU087;g__JAAYRF01;s__JAAYRF01 sp012518905	0.117196	0.0444882	0	0.0389419	0	0	0	0.122679	0	0	0
concoct_123	Paraclostridium bifermentans DTU79	100	2.36	3567802	d__Bacteria;p__Bacillota_A;c__Clostridia;o__Peptostreptococcales;f__Peptostreptococcaceae;g__Paraclostridium;s__Paraclostridium dentum	0.00633476	0.0977484	0	0.402746	0.00527449	0	0	0.0931048	0.331023	0.0730325	0
metabat2_85	Bacillaceae sp. DTU51	87.69	0.09	3082358	d__Bacteria;p__Bacillota;c__Bacilli;o__Bacillales_H;f__Bacillaceae_F;g__;s__	0.000139878	0	0	0.000229665	0.0233835	0.00654277	0	0.0568609	0.00273878	0	0
maxbin_182	Clostridia sp. DTU122	97.04	6.13	3737498	d__Bacteria;p__Bacillota_B;c__Peptococcia;o__DRI-13;f__UBA5745;g__WRMS01;s__	4.80414e-05	0.078411	0	0.0788623	0.115687	0	0	0.0506539	0.058139	0.0102112	0.110868
concoct_92	Tissierellia sp. DTU54	79.63	7.09	2060000	d__Bacteria;p__Bacillota_A;c__Clostridia;o__Tissierellales;f__Sedimentibacteraceae;g__Sedimentibacter;s__Sedimentibacter sp012520455	0.0538171	0.0178323	0.436052	0.00415129	0.539089	0	0	0.0408593	0	0.184622	0
maxbin_052	Methanobacterium sp. DTU30	99.87	1.2	2641483	d__Archaea;p__Methanobacteriota;c__Methanobacteria;o__Methanobacteriales;f__Methanobacteriaceae;g__Methanobacterium;s__Methanobacterium sp012838205	0.0886985	0.938932	10.2632	0.0368869	0	0	0	0.0333092	0.0951981	2.64657	0.15048
concoct_129	Clostridium sartagoforme DTU83	74.61	3.94	3089590	d__Bacteria;p__Bacillota_A;c__Clostridia;o__Clostridiales;f__Clostridiaceae;g__Clostridium;s__Clostridium sartagoforme_A	0.0374597	0.028682	0	0.0547946	0.0457929	0.163208	3.69257	0.0311742	0.0585729	0.0398042	1.25122
concoct_213	Methanosarcina sp002499445 DTU142	96.05	0	3126230	d__Archaea;p__Halobacteriota;c__Methanosarcinia;o__Methanosarcinales;f__Methanosarcinaceae;g__Methanosarcina;s__Methanosarcina sp002499445	16.7306	28.9357	40.8299	0.050635	0	0	0	0.0256565	0	0	0
concoct_194	Desulfallas sp. DTU132	82.93	0.44	2055401	d__Bacteria;p__Bacillota_B;c__Desulfotomaculia;o__Desulfotomaculales;f__Desulfallaceae;g__Sporotomaculum;s__	0.109059	0.0237976	0.0222656	3.20165e-05	0	0	0	0.0233035	0	0	0
metabat2_183	Clostridia sp. DTU125	98.87	1.94	2217703	d__Bacteria;p__Bacillota_B;c__Moorellia;o__DULZ01;f__DULZ01;g__;s__	0.169156	0.0807868	0	0.0442	0	0	0	0.019541	0.00212459	0	0
concoct_134	Thermovirga sp. DTU90	89.74	2.22	1885776	d__Bacteria;p__Synergistota;c__Synergistia;o__Synergistales;f__Thermovirgaceae;g__58-81;s__58-81 sp012523215	0.158573	0.0505344	0	0.29101	0.0252009	0	0	0.0194563	0.011197	0	0
metabat1_149	Fastidiosipila sp. DTU99	96.63	0.7	1800893	d__Bacteria;p__Bacillota_A;c__Clostridia;o__Saccharofermentanales;f__DTU023;g__UBA4923;s__UBA4923 sp012511175	0.00313076	0	0	2.37498	0.0575552	0	0	0.0153655	0	0	0
metabat1_68	Firmicutes sp. DTU40	95.03	5.26	3111569	d__Bacteria;p__Bacillota_G;c__SHA-98;o__UBA4971;f__UBA4971;g__UBA4971;s__	0.0800587	0.102397	0	0.0363272	0	0	0	0.0152443	0	0	0
metabat2_110	Firmicutes sp. DTU67	97.27	0.61	1993931	d__Bacteria;p__Bacillota_H;c__UBA994;o__UBA5500;f__UBA5500;g__UBA5500;s__	1.07191	0	0	5.64629e-05	0	0	0	0.0140727	0.0205011	0	0
metabat2_181	Firmicutes sp. DTU120	95.57	2.63	2452585	d__Bacteria;p__Bacillota_G;c__SHA-98;o__DTUO25;f__DTU025;g__UBA10085;s__UBA10085 sp003456765	0.33287	0.204667	0.944745	0.0157965	0	0	0	0.00968613	0	0	0
metabat1_52	Mariniphaga sp. DTU31	98.09	1.27	3440192	d__Bacteria;p__Bacteroidota;c__Bacteroidia;o__Bacteroidales;f__Prolixibacteraceae;g__Mariniphaga;s__	0.655863	0.0469687	0	0.0027532	0	0	0	0.00749909	0.0111259	0.0373425	0
maxbin_024	Firmicutes sp. DTU14	93.92	1.38	2586151	d__Bacteria;p__DTU030;c__DTU030;o__DUMP01;f__DUMP01;g__DUNI01;s__DUNI01 sp012837285	1.23431	0.106845	1.54473	0.00343257	0	0	0	0.00629683	0	0.0378552	0
concoct_63	Candidatus Methanoculleus thermohydrogenotrophicum DTU38	81.4	0.67	1893709	d__Archaea;p__Halobacteriota;c__Methanomicrobia;o__Methanomicrobiales;f__Methanoculleaceae;g__Methanoculleus;s__Methanoculleus thermohydrogenotrophicum	0.574192	0	0	0.000415137	0	0	0	0.00611517	0	0	0
maxbin_027	Bacteroidales sp. DTU16	100	0.21	3051534	d__Bacteria;p__Bacteroidota;c__Bacteroidia;o__Bacteroidales;f__Salinivirgaceae;g__JAAYQU01;s__JAAYQU01 sp012519055	0.726779	0.41754	0.134153	0.0100476	0	0	0	0.00611177	0	0	0
concoct_97	Clostridia sp. DTU60	94.01	0.48	2254202	d__Bacteria;p__Bacillota_E;c__DUSP01;o__DUSP01;f__DUSP01;g__;s__	0.340861	0.0800585	0	2.07507e-06	0	0	0	0.00481704	0.00226711	0	0
metabat2_108	Methanoculleus sp. DTU66	94.53	0.4	1932712	d__Archaea;p__Halobacteriota;c__Methanomicrobia;o__Methanomicrobiales;f__Methanoculleaceae;g__Methanoculleus;s__Methanoculleus sp012797575	0.673233	0	0	0.000292677	0	0	0	0.00448139	0	0	0
maxbin_075	Syntrophomonas sp. DTU45	99.99	3.27	2884826	d__Bacteria;p__Bacillota_B;c__Syntrophomonadia;o__Syntrophomonadales;f__Syntrophomonadaceae;g__DTU018;s__DTU018 sp002305535	0.991616	0.110717	0	0.00305718	0	0	0	0.00399123	0	0	0
metabat1_134	Methanomassiliicoccales sp. DTU91	80.14	6.98	2158537	d__Archaea;p__Thermoplasmatota;c__Thermoplasmata;o__Methanomassiliicoccales;f__Methanomassiliicoccaceae;g__DTU008;s__DTU008 sp001421185	0.112116	0	0	0.000877838	0	0	0	0.00357622	0	0	0
metabat2_92	Tepidanaerobacter syntrophicus DTU55	99.46	4.72	2387507	d__Bacteria;p__Bacillota_A;c__Thermosediminibacteria;o__Thermosediminibacterales;f__Tepidanaerobacteraceae;g__Tepidanaerobacter;s__Tepidanaerobacter syntrophicus	0.00400471	0	0	0.001462	0	0	0	0.00256692	0	0	0
metabat2_139	Atribacterota sp. DTU93	96.26	0.42	1941136	d__Bacteria;p__Atribacterota;c__JS1;o__SB-45;f__UBA6794;g__JAAYOB01;s__	0.341294	0	0	0.163988	0	0	0	0.00232194	0.0232066	0	0
concoct_67	Tepidanaerobacteraceae sp. DTU39	99.7	1.2	2513770	d__Bacteria;p__Bacillota_A;c__Thermosediminibacteria;o__Thermosediminibacterales;f__Tepidanaerobacteraceae;g__;s__	0.259271	0.0381068	0.0130849	0.00109473	0.0105234	0	0	0.00156156	0	0	0
metabat2_122	Synergistales sp. DTU78	94.97	1.68	2050522	d__Bacteria;p__Synergistota;c__Synergistia;o__Synergistales;f__Thermosynergistaceae;g__Thermosynergistes;s__Thermosynergistes sp001508935	0.93251	0.039642	0	0.000491224	0.00499551	0	0	0.00153426	0.0838001	0	0
metabat2_130	Firmicutes sp. DTU85	95.07	7.04	2912086	d__Bacteria;p__Bacillota_G;c__Limnochordia;o__DTU087;f__DTU087;g__JAAYSL01;s__JAAYSL01 sp012518315	0.345285	0.0124981	0	0.000620616	0	0	0	0.00146645	0	0	0
metabat2_171	Firmicutes sp. DTU111	61.97	0	2355180	d__Bacteria;p__Bacillota_G;c__SHA-98;o__UBA4971;f__UBA4971;g__UBA4971;s__	0.979202	0.0686958	0	0.000168542	0	0	0	0.00143352	0.00250973	0	0
metabat1_62	Romboutsia sp. DTU37	82.31	5.31	3148033	d__Bacteria;p__Bacillota_A;c__Clostridia;o__Peptostreptococcales;f__Peptostreptococcaceae;g__Romboutsia_D;s__	0.0705901	0.0479763	0	0.00189473	0	0	0	0.00134073	0.0358363	0.0135835	0
maxbin_114	Firmicutes sp. DTU72	80.12	2.2	2887732	d__Bacteria;p__Bacillota_G;c__SHA-98;o__DTUO25;f__DTU025;g__UBA5389;s__	0.2078	0	0	0.00436587	0.0706518	0	0	0.00130387	0.0715123	0.0308472	0.024755
maxbin_044	Firmicutes sp. DTU24	96.84	3.18	2639403	d__Bacteria;p__Bacillota_G;c__Limnochordia;o__DTU080;f__DTU080;g__;s__	0.226146	0.143752	0	0.00645771	0	0	0	0.00110059	0	0	0
concoct_141	Eubacteriales sp. DTU95	98.32	2.46	2438101	d__Bacteria;p__Bacillota_D;c__Proteinivoracia;o__UBA4975;f__PWLI01;g__;s__	0.00107745	0	0	3.83711e-06	0	0	0	0.000986983	0	0	0
metabat2_49	Firmicutes sp. DTU29	95.08	0.26	3865997	d__Bacteria;p__Bacillota_A;c__Clostridia;o__Acetivibrionales;f__DUMC01;g__Ch48;s__	0.366011	0.0879747	0	0.000325417	0	0	0	0.00097752	0	0	0
concoct_33	Eubacteriales sp. DTU18	98.65	0.12	1821815	d__Bacteria;p__Bacillota_A;c__Clostridia;o__Oscillospirales;f__Acutalibacteraceae;g__Avimonas;s__Avimonas sp001513365	0.000882468	0	0	0.00123335	0	0	0	0.000868708	0	0	0
metabat2_96	Armatimonadetes sp. DTU59	97.72	0.98	2981596	d__Bacteria;p__Armatimonadota;c__UBA5829;o__UBA5829;f__UBA5829;g__DTKD01;s__	0.290071	0.0165634	0	0	0	0	0	0.000844421	0.150959	0	0
maxbin_179	Bacillus sp. DTU117	73.66	4.59	3070374	d__Bacteria;p__Bacillota;c__Bacilli;o__Bacillales;f__DSM-18226;g__Mesobacillus;s__Mesobacillus sp017912555	0.00017332	0	0	0.000621861	0	0	0	0.000737821	0	0	0
metabat2_206	Bacteroidales sp. DTU139	98.77	0.92	1995711	d__Bacteria;p__Bacteroidota;c__Bacteroidia;o__Bacteroidales;f__DTU049;g__DTU049;s__DTU049 sp001512885	0.838241	0	0	0.000167054	0	0	0	0.000731075	0	0	0
maxbin_129	Firmicutes sp. DTU84	96.51	5.96	2805796	d__Bacteria;p__Bacillota_E;c__DTU015;o__DTU015;f__DTU015;g__;s__	0.0180884	0.0455699	0.0263018	0.000259774	0	0	0	0.000715756	0	0	0
concoct_236	Thermoanaerobacterales sp. DTU146	96.29	11.88	3374566	d__Bacteria;p__Bacillota_A;c__Thermosediminibacteria;o__Thermosediminibacterales;f__Tepidanaerobacteraceae;g__DUNY01;s__	0.140777	0.0114006	3.18166	0.000126183	0.0192439	0.049338	0	0.000604479	0.013682	0	0
metabat2_58	Syntrophomonas sp. DTU35	95.75	2.44	3043970	d__Bacteria;p__Bacillota_B;c__Syntrophomonadia;o__Syntrophomonadales;f__Syntrophomonadaceae;g__UBA4844;s__UBA4844 sp002398105	0.000189817	0	0	0.436073	0	0	0	0.00059995	0	0	0
metabat2_126	Deltaproteobacteria sp. DTU81	98.86	1.69	3130596	d__Bacteria;p__Desulfobacterota;c__Desulfomonilia;o__UBA1062;f__UBA1062;g__UBA1062;s__	0.734334	0	0	0.000288669	0	0	0	0.000586581	0	0	0
metabat2_179	Armatimonadota sp. DTU118	98.59	0.63	3160934	d__Bacteria;p__Armatimonadota;c__UBA5377;o__UBA5377;f__UBA11051;g__JAAYSP01;s__	0.677966	0	0	0.000154762	0	0	0	0.00056427	0	0	0
maxbin_148	Firmicutes sp. DTU97	96.88	1.49	2580230	d__Bacteria;p__Bacillota_G;c__DTU065;o__DTU065;f__DTU065;g__UBA4881;s__	0.00049916	0	0	0.000429942	0	0	0	0.000538368	0	0	0
metabat2_133	Methanomassiliicoccaceae sp. DTU89	96.72	0.01	1257212	d__Archaea;p__Thermoplasmatota;c__Thermoplasmata;o__Methanomassiliicoccales;f__Methanomethylophilaceae;g__RumEn-M2;s__RumEn-M2 sp001421175	0.0610249	0	0	7.44127e-05	0	0.014728	0	0.000479034	0	0	0
metabat2_149	Firmicutes sp. DTU100	97.92	3.2	1876442	d__Bacteria;p__Bacillota_E;c__DTU015;o__DTU015;f__DTU015;g__UBA3907;s__UBA3907 sp018052475	0.000424718	0	0	0.000775319	0	0	0	0.000436291	0	0	0
metabat2_117	Atribacterota sp. DTU74	93.89	2.14	1631261	d__Bacteria;p__Atribacterota;c__JS1;o__SB-45;f__UBA6794;g__JAAYOB01;s__	0.143031	0.164243	0	0.0002373	0	0	0	0.000435379	0	0	0
maxbin_017	Proteiniclasticum sp. DTU11	96.6	1.61	2636726	d__Bacteria;p__Bacillota_A;c__Clostridia;o__Clostridiales;f__Clostridiaceae;g__Proteiniclasticum;s__	0.738025	4.14915	0.884244	0.00135514	0	0	0	0.000418638	0	0.0299025	0
maxbin_048	Syntrophomonadaceae sp. DTU27	98.71	1.24	2993514	d__Bacteria;p__Bacillota_B;c__Syntrophomonadia;o__Syntrophomonadales;f__Syntrophomonadaceae;g__UBA4844;s__	0.216937	0	0	0.000212446	0	0	0	0.00032954	0	0	0
metabat2_112	Eubacteriales sp. DTU69	89.63	0.52	1288913	d__Bacteria;p__Bacillota_A;c__Clostridia;o__Saccharofermentanales;f__DTU023;g__UBA4923;s__UBA4923 sp002427535	0.0190267	0	0	0.0122419	0	0	0	0.000317309	0	0	0
metabat2_103	Firmicutes sp. DTU63	94.47	3.56	2690275	d__Bacteria;p__Bacillota_G;c__Limnochordia;o__DTU087;f__DTU087;g__JAAZLW01;s__JAAZLW01 sp012799135	0.278175	0.0254523	0	8.72333e-05	0	0	0	0.000315071	0	0	0
metabat2_128	Syntrophomonas sp. DTU82	94.11	0.48	2532240	d__Bacteria;p__Bacillota_B;c__Syntrophomonadia;o__Syntrophomonadales;f__Syntrophomonadaceae;g__DTU019;s__	0.00081937	0	0	0.000406308	0	0	0	0.000246942	0	0	0
metabat2_39	Methanosarcina spelaei DTU20	82.89	2.63	4405831	d__Archaea;p__Halobacteriota;c__Methanosarcinia;o__Methanosarcinales;f__Methanosarcinaceae;g__Methanosarcina;s__Methanosarcina spelaei	0.000772834	0	0	0.00052314	0	0	0.0311256	0.000197282	0	0	0
concoct_104	Candidatus Cloacimonetes sp. DTU64	96.44	0.27	2269441	d__Bacteria;p__Cloacimonadota;c__Cloacimonadia;o__Cloacimonadales;f__Cloacimonadaceae;g__UBA4175;s__UBA4175 sp002379855	2.07275	0	0	6.89396e-05	0	0	0	0.000170266	0	0	0
maxbin_118	Anaerolineaceae sp. DTU75	95.84	3.94	1982276	d__Bacteria;p__Chloroflexota;c__Anaerolineae;o__Anaerolineales;f__Anaerolineaceae;g__T78;s__T78 sp012839565	0.0205355	1.0144	4.49522	1.81451e-05	0	0	0	0.000168999	0	0.0878926	0
metabat1_9	Acidobacteria sp. DTU5	97.85	3.21	6139019	d__Bacteria;p__Acidobacteriota;c__Terriglobia;o__Bryobacterales;f__Bryobacteraceae;g__JAMCRM01;s__	0.000393264	0	0	4.02771e-05	0	0	0	0.000162684	0	0	0
metabat2_185	Spirochaetales sp. DTU128	92.24	1.77	1968963	d__Bacteria;p__Spirochaetota;c__Spirochaetia;o__Sphaerochaetales;f__Sphaerochaetaceae;g__Sphaerochaeta;s__Sphaerochaeta sp004294855	1.36923	0.081749	0.0404879	1.753e-05	0	0	0	0.000152165	0	0	0
maxbin_039	Armatimonadetes sp. DTU19	71.52	9.54	3525753	d__Bacteria;p__Armatimonadota;c__UBA5377;o__UBA5377;f__UBA5352;g__;s__	1.88393	0.00851869	0	0.0176284	0.00641896	0	0	0.000141184	0.02495	0	0
concoct_215	Armatimonadetes sp. DTU143	97.79	1.19	4073677	d__Bacteria;p__Armatimonadota;c__UBA5377;o__UBA1398;f__UBA1398;g__UBA1398;s__UBA1398 sp002305165	0	0	0	0	0	0	0	0.00013528	0	0	0
metabat2_8	Sporomusaceae sp. DTU4	100	2.04	3797048	d__Bacteria;p__Bacillota_C;c__Negativicutes;o__Sporomusales_A;f__Acetonemaceae;g__;s__	0.000861849	0.00712605	0.0591405	0.000109932	0.220911	0.00743767	0.387819	9.9035e-05	0.145919	0.0681543	0.147329
maxbin_008	Brevefilum fermentans DTU3	99.88	1.6	2570046	d__Bacteria;p__Chloroflexota;c__Anaerolineae;o__Anaerolineales;f__Anaerolineaceae;g__Brevefilum;s__Brevefilum fermentans	0.444694	0.110248	0	4.19858e-05	0	0	0	9.62397e-05	0.186707	0.0127793	0
concoct_173	Bacteria sp. DTU112	97.6	3.38	4624553	d__Bacteria;p__Eremiobacterota;c__Xenobia;o__Xenobiales;f__Xenobiaceae;g__Xenobium;s__Xenobium purgamenti	5.08221e-05	0	0	2.62984e-05	0	0	0	8.58439e-05	0	0	0
concoct_234	Bacteroidetes sp. DTU145	96.72	0.98	2699229	d__Bacteria;p__Bacteroidota;c__Bacteroidia;o__Bacteroidales;f__4484-276;g__RZYY01;s__RZYY01 sp012516825	0.000128326	0	0	3.88409e-05	0	0	0	7.78162e-05	0	0	0
metabat1_155	Bacteroidales sp. DTU105	96.13	1.53	1695655	d__Bacteria;p__Bacteroidota;c__Bacteroidia;o__Bacteroidales;f__UBA932;g__DMER64;s__	8.86389	1.77568	0	1.48383e-05	0	0	0	7.33678e-05	0.527526	0	0
maxbin_185	Deltaproteobacteria sp. DTU127	90.96	2.71	2646264	d__Bacteria;p__Desulfobacterota;c__Desulfomonilia;o__UBA1062;f__UBA1062;g__UBA1062;s__UBA1062 sp001896555	0.000731927	0	0	3.02917e-05	0	0	0	6.41781e-05	0	0	0
concoct_15	Syntrophomonas sp. DTU8	99.89	0.92	2898975	d__Bacteria;p__Bacillota_B;c__Syntrophomonadia;o__Syntrophomonadales;f__Syntrophomonadaceae;g__UBA5314;s__	0.0496069	0.00849298	0	0.000683991	0	0	0	5.2246e-05	0.0102348	0	0.00679423
concoct_3	Firmicutes sp. DTU2	86.08	3.62	3019176	d__Bacteria;p__Bacillota_A;c__Clostridia;o__Oscillospirales;f__Oscillospiraceae;g__JAEWRY01;s__	8.20426e-06	0	0	2.07811e-05	0	0	0	3.85031e-05	0	0	0
metabat2_40	Armatimonadetes sp. DTU21	92.26	8.27	5763507	d__Bacteria;p__Armatimonadota;c__UBA5377;o__UBA5377;f__UBA5352;g__UBA5352;s__	0.000839883	0	0	2.44589e-05	0	0	0	3.65767e-05	0	0	0
concoct_117	Peptococcaceae sp. DTU73	89	3.02	2770118	d__Bacteria;p__Bacillota_B;c__Desulfotomaculia;o__Desulfotomaculales;f__Pelotomaculaceae;g__DTU098;s__DTU098 sp002305915	0.05592	0	0	0.2065	0	0	0	3.56092e-05	0	0	0
metabat2_140	Negativicutes sp. DTU94	97.07	9.73	5696118	d__Bacteria;p__Bacillota_C;c__Negativicutes;o__;f__;g__;s__	0.223145	0	0	7.73005e-06	0	0	0	3.40478e-05	0	0	0
maxbin_136	Eubacteriales sp. DTU92	98.76	1.95	3092432	d__Bacteria;p__Bacillota_D;c__Dethiobacteria;o__Dethiobacterales;f__Dethiobacteraceae;g__;s__	0.00165601	0	0	0.000159444	0	0	0	3.21359e-05	0	0	0
concoct_205	Firmicutes sp. DTU138	95.19	3.71	3357957	d__Bacteria;p__Bacillota_G;c__SHA-98;o__DTUO25;f__DTU025;g__UBA5389;s__	1.09233	0	0.0841601	0.000105146	0	0	0	3.02526e-05	0.0435939	0	0.0403059
metabat2_25	Coriobacteriia sp. DTU15	99.39	0	1599927	d__Bacteria;p__Actinomycetota;c__Coriobacteriia;o__OPB41;f__UBA2279;g__UBA7930;s__	0.000310116	0	0	0.000920635	0	0	0	2.90825e-05	0	0	0
concoct_53	Chloroflexi sp. DTU32	98.15	2.78	3351238	d__Bacteria;p__Chloroflexota;c__Anaerolineae;o__UBA1429;f__UBA1429;g__JAAYDS01;s__	0.186839	0	0	9.77054e-06	0.00505148	0	0	2.75491e-05	0.00278618	0.0686864	0.0186077
metabat2_160	Armatimonadetes sp. DTU107	95.9	3.48	3995745	d__Bacteria;p__Armatimonadota;c__UBA5377;o__UBA5377;f__FEN-943;g__;s__	0.754961	0	0	7.83105e-06	0	0	0	2.47788e-05	0	0	0
concoct_151	Firmicutes sp. DTU101	98.47	1.08	3174314	d__Bacteria;p__Bacillota_G;c__UBA5435;o__UBA5435;f__;g__;s__	0.621633	0.103526	0	0.00022834	0	0	0	1.96828e-05	0	0	0
metabat1_165	Candidatus Methanofastidiosa sp. DTU109	94.91	0.02	1516717	d__Archaea;p__Methanobacteriota_B;c__Thermococci;o__Methanofastidiosales;f__Methanofastidiosaceae;g__Methanofastidiosum;s__Methanofastidiosum sp012799835	0.161571	0	0	1.24417e-05	0	0	0	1.94341e-05	0	0	0
concoct_208	Firmicutes sp. DTU140	99.83	2.32	2649456	d__Bacteria;p__Bacillota_B;c__Syntrophomonadia;o__Syntrophomonadales;f__Syntrophomonadaceae;g__PHAA01;s__PHAA01 sp022706565	0.000546091	0	0	0.470544	0	0	0	1.71452e-05	0	0	0
maxbin_180	Eubacteriales sp. DTU119	99.59	1.9	4173601	d__Bacteria;p__Bacillota_B;c__Thermincolia;o__Thermincolales;f__;g__;s__	2.37123e-05	0	0	0.837374	0	0	0	1.61681e-05	0	0	0
concoct_132	Syntrophomonas sp. DTU87	99.21	3.1	4301574	d__Bacteria;p__Bacillota_B;c__Syntrophomonadia;o__Syntrophomonadales;f__Syntrophomonadaceae;g__UBA5314;s__UBA5314 sp002410325	0.000125362	0	0	0.000240607	0	0	0	1.61219e-05	0	0	0
metabat2_15	Candidatus Cloacimonetes sp. DTU10	98.27	2.02	2120846	d__Bacteria;p__Cloacimonadota;c__Cloacimonadia;o__Cloacimonadales;f__Cloacimonadaceae;g__UBA3900;s__	13.6665	0.00553209	0	8.82219e-06	0	0	0	1.60821e-05	0.257452	0	0
metabat2_69	Deltaproteobacteria sp. DTU41	97.23	4.43	2646793	d__Bacteria;p__Desulfobacterota;c__Syntrophia;o__Syntrophales;f__Smithellaceae;g__UBA8904;s__	0.116594	0.0120817	0	4.75306e-06	0	0	0	1.41495e-05	0.0023848	0	0
concoct_177	Bacteroidales sp. DTU115	97.87	0.07	3350063	d__Bacteria;p__Bacteroidota;c__Bacteroidia;o__Bacteroidales;f__VadinHA17;g__LD21;s__LD21 sp012519515	0.00398493	0	0	1.03031e-05	0	0	0	1.21771e-05	0	0	0
metabat2_189	Bacteroidales sp. DTU130	91.45	1.46	2849546	d__Bacteria;p__Bacteroidota;c__Bacteroidia;o__Bacteroidales;f__VadinHA17;g__LD21;s__	0.0864746	0	0	1.75471e-05	0	0	0	1.17111e-05	0	0	0
concoct_48	Syntrophobacterales sp. DTU26	98.4	3.32	2272998	d__Bacteria;p__Desulfobacterota;c__Syntrophia;o__Syntrophales;f__UBA2210;g__MLS-D;s__MLS-D sp018433345	8.66696e-05	0	0	5.5347e-06	0	0	0	7.25986e-06	0	0	0
concoct_197	Caldilineaceae sp. DTU135	91.06	4.62	4703625	d__Bacteria;p__Chloroflexota;c__Anaerolineae;o__Caldilineales;f__Caldilineaceae;g__;s__	0.0223919	0.0379111	0.0460012	0	0	0	0	7.17309e-06	0.0217165	0.122444	0.00857403
concoct_190	Actinobacteria sp. DTU131	93.22	2.32	2581092	d__Bacteria;p__Actinomycetota;c__Thermoleophilia;o__RBG-16-64-13;f__RBG-16-64-13;g__RBG-16-64-13;s__	0.052113	0	0	0	0	0	0	6.32197e-06	0	0	0
concoct_114	Planctomycetes sp. DTU71	89.99	0.61	2699749	d__Bacteria;p__Planctomycetota;c__Phycisphaerae;o__Sedimentisphaerales;f__Anaerohalosphaeraceae;g__T3Sed10-213;s__T3Sed10-213 sp012519365	0.0739891	0	0	4.65983e-06	0	0	0	6.04411e-06	0	0	0
metabat2_101	Actinobacteria sp. DTU62	96.33	0.75	2162513	d__Bacteria;p__Actinomycetota;c__Thermoleophilia;o__RBG-16-64-13;f__RBG-16-64-13;g__JAAYZX01;s__JAAYZX01 sp012514635	0.422183	0	0	6.35482e-05	0	0	0	3.94306e-06	0	0	0
maxbin_163	Firmicutes sp. DTU108	95.62	0.04	2266461	d__Bacteria;p__Bacillota_D;c__Dethiobacteria;o__DTU022;f__UBA8154;g__JAAZMI01;s__	5.78009e-05	0	0	4.96735e-05	0.00978968	0	0	3.681e-06	0	0	0
metabat2_28	Planctomycetes sp. DTU17	89.74	6.04	7155936	d__Bacteria;p__Planctomycetota;c__Planctomycetia;o__Pirellulales;f__Thermoguttaceae;g__JAAYCB01;s__JAAYCB01 sp023621895	0.175176	0	0	1.30734e-06	0	0	0	2.28029e-06	0	0	0
metabat2_72	Dehalococcoidaceae sp. DTU42	81.76	0.29	1080557	d__Bacteria;p__Chloroflexota;c__Dehalococcoidia;o__Dehalococcoidales;f__CSSed11-197;g__CSSed11-197;s__	0.182915	0	0	0.0209856	0	0	0	0	0	0	0
concoct_96	Anaerolineae sp. DTU58	94.13	2.56	3970188	d__Bacteria;p__Chloroflexota;c__Anaerolineae;o__SpSt-600;f__;g__;s__	0.0409323	0	0	1.17819e-06	0	0	0	0	0	0	0
maxbin_131	Armatimonadetes sp. DTU86	92.77	2.67	2905636	d__Bacteria;p__Armatimonadota;c__UBA5377;o__UBA5377;f__JABLXH01;g__;s__	0.233265	0	0	0	0	0	0	0	0	0	0
